# Profiling of *NUMT*s in Gingivobuccal Oral Cancer

**DOI:** 10.1101/2020.11.13.381020

**Authors:** Arindam Palodhi, Tanisha Singla, Arindam Maitra

## Abstract

Very little information exists on the NUclear MiTochondrial sequences (*NUMT*s) in oral squamous cell carcinoma-gingivobuccal (OSCC-GB). We analysed whole genome sequences obtained from paired tumour and blood DNA from 25 patients of OSCC-GB for detecting *NUMT*s. Nine potential somatic *NUMT*s and 78 germline *NUMT*s were identified in these patients. None of the somatic *NUMT*s could be confirmed by PCR assay. None of the germline *NUMT*s were found to be specific for OSCC-GB. Although there have been recent reports on detection of somatic *NUMT*s in other cancer types, our results suggest *NUMT*s, both somatic and germline, are not involved in OSCC-GB.
