## Supplementary Table S2 for "Profiling of *NUMT*s in Gingivobuccal Oral Cancer"

### Sheet: Sheet 1
NUMT name	Insertion Start	Insertion Stop	Primer Forward (5'-3')	Primer Reverse (5'-3')	Buffer length	NUMT length	Total length
chr11-15	4656342	4656344	CAAAGCTCTCCGTTATCCATTGG	AGACTTTTCTTGACCCCTAATCTTG	531	44	575
chr4-11	29441246	29441248	GGAAACGATAAGGGTCTCTCTCA	GCCAGAGCCCCTTGAGAT	465	121	586
chr11-11	49883568	49883572	ACATACCTGCAATCCAAGAAACT	CGAGAATGTGGAGCAACTGAA	660	377	1037
chr8-5	63015422	63015431	ACATCTGTTGCTGGCACTCA	CAGTTGGCTTTCTTTCTGGATGT	609	1353	1962
chr2-4	33892478	33892482	GTGGATAGGCAGCTGATCATTG	ACATAAGGTCCTGAGAAATGAAAGT	473	37	510
